# DNA methylation across the genome in aged human skeletal muscle tissue and stem cells: The role of HOX genes and physical activity

**DOI:** 10.1101/2019.12.27.886135

**Authors:** DC Turner, PP Gorski, MF Maasar, RA Seaborne, P Baumert, AD Brown, MO Kitchen, RM Erskine, I Dos-Remedios, S Voisin, N Eynon, RI Sultanov, OV Borisov, AK Larin, EA Semenova, DV Popov, EV Generozov, CE Stewart, B Drust, DJ Owens, II Ahmetov, AP Sharples

**Author notes:** Corresponding author for Skeletal muscle tissue, stem cells and DNA / HOX methylation. Corresponding author for physical activity and HOX methylation. These authors contributed equally to the work (DC Turner, PP Gorski).

## Abstract

Skeletal muscle tissue demonstrates global hypermethylation with aging. However, methylome changes across the time-course of differentiation in aged human muscle derived stem cells, and larger coverage arrays in aged muscle tissue have not been undertaken. Using 850K DNA methylation arrays we compared the methylomes of young (27 ± 4.4 years) and aged (83 ± 4 years) human skeletal muscle and that of young/aged muscle stem cells over several time points of differentiation (0, 72 hours, 7, 10 days). Aged muscle tissue was hypermethylated compared with young tissue, enriched for; ‘pathways-in-cancer’ (including; focal adhesion, MAPK signaling, PI3K-Akt-mTOR signaling, p53 signaling, Jak-STAT signaling, TGF-beta and notch signaling), ‘rap1-signaling’, ‘axon-guidance’ and ‘hippo-signalling’. Aged muscle stem cells also demonstrated a hypermethylated profile in pathways; ‘axon-guidance’, ‘adherens-junction’ and ‘calcium-signaling’, particularly at later timepoints of myotube formation, corresponding with reduced morphological differentiation and reductions in MyoD/Myogenin gene expression compared with young cells. While young cells showed little alteration in DNA methylation during differentiation, aged cells demonstrated extensive and significantly altered DNA methylation, particularly at 7 days of differentiation and most notably in the ‘focal adhesion’ and ‘PI3K-AKT signalling’ pathways. While the methylomes were vastly different between muscle tissue and isolated muscle stem cells, we identified a small number of CpG sites showing a hypermethylated state with age, in both muscle and tissue and stem cells (on genes *KIF15, DYRK2, FHL2, MRPS33, ABCA17P*). Most notably, differential methylation analysis of chromosomal regions identified three locations containing enrichment of 6-8 CpGs in the HOX family of genes altered with age. With *HOXD10, HOXD9, HOXD8, HOXA3, HOXC9, HOXB1, HOXB3, HOXC-AS2* and *HOXC10* all hypermethylated in aged tissue. In aged cells the same HOX genes (and additionally *HOXC-AS3*) displayed the most variable methylation at 7 days of differentiation versus young cells, with *HOXD8, HOXC9, HOXB1* and *HOXC-AS3* hypermethylated and *HOXC10* and *HOXC-AS2* hypomethylated. We also determined that there was an inverse relationship between DNA methylation and gene expression for *HOXB1, HOXA3* and *HOXC-AS3*. Finally, increased physical activity in young adults was associated with oppositely regulating *HOXB1* and *HOXA3* methylation compared with age. Overall, we demonstrate that a considerable number of HOX genes are differentially epigenetically regulated in aged human skeletal muscle and muscle stem cells and increased physical activity may help prevent age-related epigenetic changes in these HOX genes.
