## Supplementary material for "DNA methylation across the genome in aged human skeletal muscle tissue and stem cells: The role of HOX genes and physical activity": Suppl. File 9

### Sheet: 9a
HOX genes within_Aged tissue vs. Young tissue_6828 pG list
Column #	Probeset ID	Gene Symbol	p-value(Attribute)	Regulatory_Feature_Group	Relation_to_UCSC_CpG_Island	p-value(Aged Adult SkM Tissue vs. Young Adult SkM Tissue)	T(Aged Adult SkM Tissue vs. Young Adult SkM Tissue)	Difference(Aged Adult SkM Tissue vs. Young Adult SkM Tissue)	Difference(Aged Adult SkM Tissue vs. Young Adult SkM Tissue) (Description)	Beta Difference(Aged Adult SkM Tissue vs. Young Adult SkM Tissue)	Beta Difference(Aged Adult SkM Tissue vs. Young Adult SkM Tissue) (Description)	F(Attribute)	SS(Attribute)	SS(Error)	F(Error)
32357	cg18680977	HOXA3	9.04316e-31		Island	7.2297e-07	5.84321	0.766873	Aged Adult SkM Tissue up vs Young Adult SkM Tissue	0.0854539	Aged Adult SkM Tissue up vs Young Adult SkM Tissue	195.934	97.6295	2.26993	1
82638	cg16748008	HOXA3	2.5393e-28		Island	7.34629e-05	4.40821	0.79183	Aged Adult SkM Tissue up vs Young Adult SkM Tissue	0.126303	Aged Adult SkM Tissue up vs Young Adult SkM Tissue	147.546	137.719	4.25214	1
10508	cg16406967	HOXA3	7.42511e-24		Island	2.99915e-05	4.69242	0.854064	Aged Adult SkM Tissue up vs Young Adult SkM Tissue	0.0885834	Aged Adult SkM Tissue up vs Young Adult SkM Tissue	87.243	83.6076	4.36573	1
103170	cg03536474	HOXC11	7.11739e-08	Unclassified_Cell_type_specific	Island	2.02094e-08	6.93722	0.41717	Aged Adult SkM Tissue up vs Young Adult SkM Tissue	0.00590239	Aged Adult SkM Tissue up vs Young Adult SkM Tissue	9.91234	1.03695	0.476566	1
26548	cg14458834	HOXB4	2.20325e-06	Unclassified	Island	3.47286e-07	6.0671	0.629443	Aged Adult SkM Tissue up vs Young Adult SkM Tissue	0.0225395	Aged Adult SkM Tissue up vs Young Adult SkM Tissue	7.49603	2.33405	1.41847	1
245083	cg01381846	HOXA9	2.44581e-06		Island	1.72171e-05	-4.86646	-0.83619	Aged Adult SkM Tissue down vs Young Adult SkM Tissue	-0.132619	Aged Adult SkM Tissue down vs Young Adult SkM Tissue	7.42829	6.34452	3.89091	1
12731	cg10636403	HOXA1	2.78548e-05		Island	5.4242e-05	4.50495	0.570214	Aged Adult SkM Tissue up vs Young Adult SkM Tissue	0.0410879	Aged Adult SkM Tissue up vs Young Adult SkM Tissue	5.93614	2.75124	2.11137	1
6588	cg13703049	HOXA10	3.00425e-05		Island	1.0819e-06	5.71999	0.440774	Aged Adult SkM Tissue up vs Young Adult SkM Tissue	0.00716463	Aged Adult SkM Tissue up vs Young Adult SkM Tissue	5.89225	1.01216	0.782545	1
115993	cg25456468	HOXC9	3.70027e-05	Unclassified_Cell_type_specific	Island	2.20785e-06	5.50152	0.382791	Aged Adult SkM Tissue up vs Young Adult SkM Tissue	0.00562368	Aged Adult SkM Tissue up vs Young Adult SkM Tissue	5.77201	0.808372	0.638007	1
15208	cg04428700	HOXA13	6.54296e-05		Island	3.78503e-05	4.61901	0.740908	Aged Adult SkM Tissue up vs Young Adult SkM Tissue	0.0267829	Aged Adult SkM Tissue up vs Young Adult SkM Tissue	5.44846	4.05539	3.39078	1
55361	cg15830509	HOXC11	7.56144e-05	Unclassified_Cell_type_specific	Island	2.00213e-05	4.81928	0.638207	Aged Adult SkM Tissue up vs Young Adult SkM Tissue	0.0641134	Aged Adult SkM Tissue up vs Young Adult SkM Tissue	5.36755	2.72309	2.31114	1
77843	cg15623480	HOXA11AS	0.000211216		Island	2.62715e-05	4.73407	0.455	Aged Adult SkM Tissue up vs Young Adult SkM Tissue	0.0106516	Aged Adult SkM Tissue up vs Young Adult SkM Tissue	4.80654	1.28444	1.21737	1
7020	cg19001226	HOXD1	0.000252119		Island	3.06417e-05	4.68566	0.662312	Aged Adult SkM Tissue up vs Young Adult SkM Tissue	0.0201197	Aged Adult SkM Tissue up vs Young Adult SkM Tissue	4.71216	2.72352	2.63301	1
33917	cg05115332	HOXD8	0.000657019	Unclassified_Cell_type_specific	Island	4.40644e-05	4.57091	0.470411	Aged Adult SkM Tissue up vs Young Adult SkM Tissue	0.0106655	Aged Adult SkM Tissue up vs Young Adult SkM Tissue	4.21232	1.29062	1.39579	1
35197	cg05099387	HOXD1	0.000685092	Unclassified_Cell_type_specific	Island	5.87263e-06	5.20046	0.682758	Aged Adult SkM Tissue up vs Young Adult SkM Tissue	0.0297139	Aged Adult SkM Tissue up vs Young Adult SkM Tissue	4.19089	2.0897	2.27153	1
31745	cg22674699	HOXD9	0.00100397	Unclassified_Cell_type_specific	Island	3.38595e-05	4.65419	0.413434	Aged Adult SkM Tissue up vs Young Adult SkM Tissue	0.00825842	Aged Adult SkM Tissue up vs Young Adult SkM Tissue	3.99656	0.912301	1.0399	1
6681	cg08911275	HOXD13	0.00126671	Unclassified_Cell_type_specific	Island	7.15429e-06	5.13943	0.553417	Aged Adult SkM Tissue up vs Young Adult SkM Tissue	0.0195913	Aged Adult SkM Tissue up vs Young Adult SkM Tissue	3.8796	1.30133	1.52807	1
95428	cg11735755	HOXD10	0.00164332		Island	2.85587e-05	4.70782	0.93411	Aged Adult SkM Tissue up vs Young Adult SkM Tissue	0.0296376	Aged Adult SkM Tissue up vs Young Adult SkM Tissue	3.74971	4.27052	5.18829	1
458346	cg15520279	HOXD8	0.0019026	Unclassified_Cell_type_specific	Island	2.49023e-05	4.75088	0.436888	Aged Adult SkM Tissue up vs Young Adult SkM Tissue	0.0131792	Aged Adult SkM Tissue up vs Young Adult SkM Tissue	3.67707	0.89954	1.11445	1
15002	cg17512364	HOXD12	0.00293187	Unclassified_Cell_type_specific	N_Shore	2.86679e-05	4.70662	0.506157	Aged Adult SkM Tissue up vs Young Adult SkM Tissue	0.011498	Aged Adult SkM Tissue up vs Young Adult SkM Tissue	3.46458	1.15912	1.52412	1

### Sheet: 9b
HOX genes within_Aged cells vs. Young cells_2719 CpG list
Column #	Probeset ID	Gene Symbol	Regulatory_Feature_Group	Relation_to_UCSC_CpG_Island	p-value(Age)	p-value(Aged Cells vs. Young Cells)	Estimate(Aged Cells vs. Young Cells)	F(Aged Cells vs. Young Cells)	T(Aged Cells vs. Young Cells)	Difference(Aged Cells vs. Young Cells)	Difference(Aged Cells vs. Young Cells) (Description)	Beta Difference(Aged Cells vs. Young Cells)	Beta Difference(Aged Cells vs. Young Cells) (Description)	F(Age)	SS(Age)	SS(Error)	F(Error)
781209	cg19898108	HOXC10	Unclassified	S_Shelf	1.0243e-07	1.0243e-07	-2.58637	44.483	-6.66955	-2.58637	Aged Cells down vs Young Cells	-0.273977	Aged Cells down vs Young Cells	44.483	59.6615	46.9428	1
658510	cg16791250	HOXC10		N_Shore	1.34092e-07	1.34092e-07	-2.53281	43.2935	-6.57978	-2.53281	Aged Cells down vs Young Cells	-0.202744	Aged Cells down vs Young Cells	43.2935	57.2161	46.2555	1
26038	cg20402783	HOXC10		S_Shore	2.19133e-07	2.19133e-07	-2.90662	41.1718	-6.41652	-2.90662	Aged Cells down vs Young Cells	-0.255381	Aged Cells down vs Young Cells	41.1718	75.3508	64.0555	1
150403	cg16898193	HOXC10	Unclassified_Cell_type_specific	N_Shore	3.36294e-07	3.36294e-07	-3.54142	39.3703	-6.27458	-3.54142	Aged Cells down vs Young Cells	-0.379652	Aged Cells down vs Young Cells	39.3703	111.858	99.441	1
188066	cg20688917	HOXA3		N_Shore	4.5109e-07	4.5109e-07	-2.08702	38.1607	-6.17744	-2.08702	Aged Cells down vs Young Cells	-0.314509	Aged Cells down vs Young Cells	38.1607	38.8478	35.6302	1
421549	cg09605287	HOXC-AS2	Unclassified	S_Shore	5.12839e-07	5.12839e-07	-2.44332	37.6388	-6.13504	-2.44332	Aged Cells down vs Young Cells	-0.252139	Aged Cells down vs Young Cells	37.6388	53.2445	49.5117	1
587537	cg09952002	HOXB3	Unclassified	N_Shore	5.76253e-07	5.76253e-07	2.20168	37.1678	6.09654	2.20168	Aged Cells up vs Young Cells	0.325235	Aged Cells up vs Young Cells	37.1678	43.2334	40.7118	1
112907	cg20403938	HOXC10	Unclassified_Cell_type_specific	N_Shore	1.1671e-06	1.1671e-06	-2.89003	34.3844	-5.86382	-2.89003	Aged Cells down vs Young Cells	-0.324671	Aged Cells down vs Young Cells	34.3844	74.4933	75.827	1
52059	cg00035316	HOXD8		Island	5.63096e-06	5.63096e-06	-2.10892	28.5763	-5.34568	-2.10892	Aged Cells down vs Young Cells	-0.306387	Aged Cells down vs Young Cells	28.5763	39.6674	48.5844	1
65154	cg10558129	HOXB1		S_Shore	6.04207e-06	6.04207e-06	2.90824	28.3285	5.32246	2.90824	Aged Cells up vs Young Cells	0.368257	Aged Cells up vs Young Cells	28.3285	75.4351	93.2002	1
58605	cg22660933	HOXB1		Island	7.90279e-06	7.90279e-06	2.5077	27.3942	5.23395	2.5077	Aged Cells up vs Young Cells	0.255246	Aged Cells up vs Young Cells	27.3942	56.087	71.6592	1
4720	cg18448949	HOXD8		Island	8.40894e-06	8.40894e-06	-2.407	27.1802	-5.21347	-2.407	Aged Cells down vs Young Cells	-0.357088	Aged Cells down vs Young Cells	27.1802	51.6732	66.5396	1
184810	cg02227188	HOXC9		S_Shore	1.54021e-05	1.54021e-05	-2.62048	25.1351	-5.01349	-2.62048	Aged Cells down vs Young Cells	-0.345967	Aged Cells down vs Young Cells	25.1351	61.2453	85.2826	1
92384	cg04800503	HOXB3			4.18101e-05	4.18101e-05	2.31652	21.9175	4.68162	2.31652	Aged Cells up vs Young Cells	0.302942	Aged Cells up vs Young Cells	21.9175	47.8613	76.4295	1
61188	cg23014425	HOXB3			4.83914e-05	4.83914e-05	2.04879	21.4625	4.63276	2.04879	Aged Cells up vs Young Cells	0.281033	Aged Cells up vs Young Cells	21.4625	37.4376	61.0514	1
35510	cg02497558	HOXB1		S_Shore	0.000130977	0.000130977	2.29038	18.4677	4.29741	2.29038	Aged Cells up vs Young Cells	0.295534	Aged Cells up vs Young Cells	18.4677	46.7871	88.6709	1
11546	cg04904318	HOXB1		Island	0.000327365	0.000327365	2.15669	15.8691	3.9836	2.15669	Aged Cells up vs Young Cells	0.256466	Aged Cells up vs Young Cells	15.8691	41.4846	91.4964	1
97976	cg13826247	HOXC4	Unclassified_Cell_type_specific	N_Shore	0.00160994	0.00160994	-2.32322	11.6921	-3.41937	-2.32322	Aged Cells down vs Young Cells	-0.298927	Aged Cells down vs Young Cells	11.6921	48.1385	144.101	1

### Sheet: 9c
HOX genes within_7 d aged versus 7 d young cell analysis 5,524 DMP list
Column #	Probeset ID	Gene Symbol	Regulatory_Feature_Group	Relation_to_UCSC_CpG_Island	p-value(Time * Age)	p-value(0 h * Aged Cells vs. 0 h * Young Cells)	T(0 h * Aged Cells vs. 0 h * Young Cells)	Difference(0 h * Aged Cells vs. 0 h * Young Cells)	Difference(0 h * Aged Cells vs. 0 h * Young Cells) (Description)	Beta Difference(0 h * Aged Cells vs. 0 h * Young Cells)	Beta Difference(0 h * Aged Cells vs. 0 h * Young Cells) (Description)	p-value(72 h * Aged Cells vs. 72 h * Young Cells)	T(72 h * Aged Cells vs. 72 h * Young Cells)	Difference(72 h * Aged Cells vs. 72 h * Young Cells)	Difference(72 h * Aged Cells vs. 72 h * Young Cells) (Description)	Beta Difference(72 h * Aged Cells vs. 72 h * Young Cells)	Beta Difference(72 h * Aged Cells vs. 72 h * Young Cells) (Description)	p-value(7 d * Aged Cells vs. 7 d * Young Cells)	T(7 d * Aged Cells vs. 7 d * Young Cells)	Difference(7 d * Aged Cells vs. 7 d * Young Cells)	Difference(7 d * Aged Cells vs. 7 d * Young Cells) (Description)	Beta Difference(7 d * Aged Cells vs. 7 d * Young Cells)	Beta Difference(7 d * Aged Cells vs. 7 d * Young Cells) (Description)	p-value(10 d * Aged Cells vs. 10 d * Young Cells)	Estimate(10 d * Aged Cells vs. 10 d * Young Cells)	F(10 d * Aged Cells vs. 10 d * Young Cells)	T(10 d * Aged Cells vs. 10 d * Young Cells)	Difference(10 d * Aged Cells vs. 10 d * Young Cells)	Difference(10 d * Aged Cells vs. 10 d * Young Cells) (Description)	Beta Difference(10 d * Aged Cells vs. 10 d * Young Cells)	Beta Difference(10 d * Aged Cells vs. 10 d * Young Cells) (Description)	F(Time * Age)	SS(Time * Age)	SS(Error)	F(Error)
658510	cg16791250	HOXC10		N_Shore	0.00026572	0.00517827	-3.02406	-2.30444	0 h * Aged Cells down vs 0 h * Young Cells	-0.195236	0 h * Aged Cells down vs 0 h * Young Cells	0.0145879	-2.59785	-1.97965	72 h * Aged Cells down vs 72 h * Young Cells	-0.162488	72 h * Aged Cells down vs 72 h * Young Cells	0.000389738	-4.00963	-3.44704	7 d * Aged Cells down vs 7 d * Young Cells	-0.251561	7 d * Aged Cells down vs 7 d * Young Cells	0.0121461	-2.81679	7.15705	-2.67527	-2.81679	10 d * Aged Cells down vs 10 d * Young Cells	-0.231043	10 d * Aged Cells down vs 10 d * Young Cells	5.85736	60.6058	42.8659	1
781209	cg19898108	HOXC10	Unclassified	S_Shelf	0.000332511	0.00623064	-2.94979	-2.30152	0 h * Aged Cells down vs 0 h * Young Cells	-0.246142	0 h * Aged Cells down vs 0 h * Young Cells	0.00443359	-3.08586	-2.40769	72 h * Aged Cells down vs 72 h * Young Cells	-0.256199	72 h * Aged Cells down vs 72 h * Young Cells	0.00185335	-3.42544	-3.01514	7 d * Aged Cells down vs 7 d * Young Cells	-0.33749	7 d * Aged Cells down vs 7 d * Young Cells	0.0407774	-2.30849	4.58543	-2.14136	-2.30849	10 d * Aged Cells down vs 10 d * Young Cells	-0.216202	10 d * Aged Cells down vs 10 d * Young Cells	5.68512	61.6666	44.9377	1
378748	cg02873421	HOXB3		N_Shore	0.000450336	0.0247838	2.3677	1.53074	0 h * Aged Cells up vs 0 h * Young Cells	0.227193	0 h * Aged Cells up vs 0 h * Young Cells	0.0247157	2.36892	1.53153	72 h * Aged Cells up vs 72 h * Young Cells	0.224765	72 h * Aged Cells up vs 72 h * Young Cells	0.000125013	4.42466	3.22716	7 d * Aged Cells up vs 7 d * Young Cells	0.457238	7 d * Aged Cells up vs 7 d * Young Cells	0.0133345	2.35463	6.9482	2.63594	2.35463	10 d * Aged Cells up vs 10 d * Young Cells	0.345938	10 d * Aged Cells up vs 10 d * Young Cells	5.45587	40.6325	30.8539	1
284875	cg05387167	HOXB3		Island	0.000523151	0.088732	1.76129	0.906343	0 h * Aged Cells up vs 0 h * Young Cells	0.145135	0 h * Aged Cells up vs 0 h * Young Cells	0.0286171	2.30345	1.18534	72 h * Aged Cells up vs 72 h * Young Cells	0.19202	72 h * Aged Cells up vs 72 h * Young Cells	4.38401e-05	4.80309	2.78838	7 d * Aged Cells up vs 7 d * Young Cells	0.42196	7 d * Aged Cells up vs 7 d * Young Cells	0.0302838	1.61963	5.18892	2.27792	1.61963	10 d * Aged Cells up vs 10 d * Young Cells	0.245628	10 d * Aged Cells up vs 10 d * Young Cells	5.34416	25.2156	19.5474	1
150403	cg16898193	HOXC10	Unclassified_Cell_type_specific	N_Shore	0.000532858	0.00488247	-3.04753	-3.40967	0 h * Aged Cells down vs 0 h * Young Cells	-0.376979	0 h * Aged Cells down vs 0 h * Young Cells	0.0105563	-2.7339	-3.05877	72 h * Aged Cells down vs 72 h * Young Cells	-0.332166	72 h * Aged Cells down vs 72 h * Young Cells	0.000438246	-3.9664	-5.00644	7 d * Aged Cells down vs 7 d * Young Cells	-0.494289	7 d * Aged Cells down vs 7 d * Young Cells	0.0953075	-2.6655	2.97306	-1.72426	-2.6655	10 d * Aged Cells down vs 10 d * Young Cells	-0.276029	10 d * Aged Cells down vs 10 d * Young Cells	5.33053	118.895	92.4042	1
110596	cg26931862	HOXC12	Unclassified_Cell_type_specific	Island	0.000537668	0.0935958	1.73368	1.08584	0 h * Aged Cells up vs 0 h * Young Cells	0.0320916	0 h * Aged Cells up vs 0 h * Young Cells	0.17378	1.39443	0.873361	72 h * Aged Cells up vs 72 h * Young Cells	0.0319139	72 h * Aged Cells up vs 72 h * Young Cells	5.44814e-05	4.72479	3.33848	7 d * Aged Cells up vs 7 d * Young Cells	0.234238	7 d * Aged Cells up vs 7 d * Young Cells	0.125992	1.36341	2.48216	1.57549	1.36341	10 d * Aged Cells up vs 10 d * Young Cells	0.0391397	10 d * Aged Cells up vs 10 d * Young Cells	5.32387	37.2123	28.9574	1
388998	cg22053945	HOXB3		N_Shelf	0.000571242	0.0253596	2.3575	1.38693	0 h * Aged Cells up vs 0 h * Young Cells	0.214212	0 h * Aged Cells up vs 0 h * Young Cells	0.0069329	2.90659	1.70996	72 h * Aged Cells up vs 72 h * Young Cells	0.262402	72 h * Aged Cells up vs 72 h * Young Cells	0.000470788	3.93996	2.61495	7 d * Aged Cells up vs 7 d * Young Cells	0.39834	7 d * Aged Cells up vs 7 d * Young Cells	0.0151986	2.09749	6.65837	2.58038	2.09749	10 d * Aged Cells up vs 10 d * Young Cells	0.308804	10 d * Aged Cells up vs 10 d * Young Cells	5.27908	32.5558	25.5488	1
423295	cg23105697	HOXD10		S_Shore	0.00062285	0.0478813	2.06583	1.02781	0 h * Aged Cells up vs 0 h * Young Cells	0.141942	0 h * Aged Cells up vs 0 h * Young Cells	0.112671	1.63589	0.813908	72 h * Aged Cells up vs 72 h * Young Cells	0.117765	72 h * Aged Cells up vs 72 h * Young Cells	0.000225483	-4.21016	-2.36312	7 d * Aged Cells down vs 7 d * Young Cells	-0.351668	7 d * Aged Cells down vs 7 d * Young Cells	0.212961	0.875438	1.62175	1.27348	0.875438	10 d * Aged Cells up vs 10 d * Young Cells	0.11988	10 d * Aged Cells up vs 10 d * Young Cells	5.21541	23.0034	18.2727	1
587537	cg09952002	HOXB3	Unclassified	N_Shore	0.000664953	0.0246324	2.37042	1.6862	0 h * Aged Cells up vs 0 h * Young Cells	0.257094	0 h * Aged Cells up vs 0 h * Young Cells	0.0106442	2.73045	1.94231	72 h * Aged Cells up vs 72 h * Young Cells	0.286539	72 h * Aged Cells up vs 72 h * Young Cells	0.00060975	3.84418	3.08499	7 d * Aged Cells up vs 7 d * Young Cells	0.454558	7 d * Aged Cells up vs 7 d * Young Cells	0.00913152	2.74609	7.80614	2.79395	2.74609	10 d * Aged Cells up vs 10 d * Young Cells	0.383435	10 d * Aged Cells up vs 10 d * Young Cells	5.16748	46.5918	37.3534	1
421549	cg09605287	HOXC-AS2	Unclassified	S_Shore	0.000718749	0.0220579	-2.41916	-1.90978	0 h * Aged Cells down vs 0 h * Young Cells	-0.206127	0 h * Aged Cells down vs 0 h * Young Cells	0.0139925	-2.61555	-2.06481	72 h * Aged Cells down vs 72 h * Young Cells	-0.223172	72 h * Aged Cells down vs 72 h * Young Cells	0.000723493	-3.78054	-3.36697	7 d * Aged Cells down vs 7 d * Young Cells	-0.317952	7 d * Aged Cells down vs 7 d * Young Cells	0.0103492	-2.99102	7.51932	-2.74214	-2.99102	10 d * Aged Cells down vs 10 d * Young Cells	-0.326026	10 d * Aged Cells down vs 10 d * Young Cells	5.11072	56.7519	46.0042	1
573182	cg02458062	HOXB3		Island	0.00149978	0.0488963	2.05586	1.37548	0 h * Aged Cells up vs 0 h * Young Cells	0.203524	0 h * Aged Cells up vs 0 h * Young Cells	0.0244536	2.37365	1.5881	72 h * Aged Cells up vs 72 h * Young Cells	0.245667	72 h * Aged Cells up vs 72 h * Young Cells	0.000288482	4.12008	3.10981	7 d * Aged Cells up vs 7 d * Young Cells	0.454254	7 d * Aged Cells up vs 7 d * Young Cells	0.0349755	2.04514	4.89439	2.21233	2.04514	10 d * Aged Cells up vs 10 d * Young Cells	0.301063	10 d * Aged Cells up vs 10 d * Young Cells	4.58678	36.5842	33.0434	1
67472	cg19236493	HOXB3		Island	0.00184932	0.0390385	2.16163	1.39531	0 h * Aged Cells up vs 0 h * Young Cells	0.164773	0 h * Aged Cells up vs 0 h * Young Cells	0.00811966	2.84219	1.8346	72 h * Aged Cells up vs 72 h * Young Cells	0.225171	72 h * Aged Cells up vs 72 h * Young Cells	0.00208513	3.38023	2.46151	7 d * Aged Cells up vs 7 d * Young Cells	0.337719	7 d * Aged Cells up vs 7 d * Young Cells	0.0327528	1.99988	5.0281	2.24234	1.99988	10 d * Aged Cells up vs 10 d * Young Cells	0.258996	10 d * Aged Cells up vs 10 d * Young Cells	4.4416	32.9746	30.7567	1
51663	cg27656658	HOXB3	Unclassified_Cell_type_specific	Island	0.00226069	0.21351	1.27191	0.75648	0 h * Aged Cells up vs 0 h * Young Cells	0.10524	0 h * Aged Cells up vs 0 h * Young Cells	0.10786	1.65917	0.986802	72 h * Aged Cells up vs 72 h * Young Cells	0.12372	72 h * Aged Cells up vs 72 h * Young Cells	8.26637e-05	4.57435	3.06928	7 d * Aged Cells up vs 7 d * Young Cells	0.457597	7 d * Aged Cells up vs 7 d * Young Cells	0.222377	1.02475	1.555	1.24699	1.02475	10 d * Aged Cells up vs 10 d * Young Cells	0.12806	10 d * Aged Cells up vs 10 d * Young Cells	4.30403	27.1281	26.1122	1
58605	cg22660933	HOXB1		Island	0.00242951	0.0460004	2.08481	1.92629	0 h * Aged Cells up vs 0 h * Young Cells	0.198799	0 h * Aged Cells up vs 0 h * Young Cells	0.0289141	2.2988	2.12402	72 h * Aged Cells up vs 72 h * Young Cells	0.234314	72 h * Aged Cells up vs 72 h * Young Cells	0.000652802	3.81882	3.98065	7 d * Aged Cells up vs 7 d * Young Cells	0.362453	7 d * Aged Cells up vs 7 d * Young Cells	0.0386574	2.76544	4.69233	2.16618	2.76544	10 d * Aged Cells up vs 10 d * Young Cells	0.31234	10 d * Aged Cells up vs 10 d * Young Cells	4.25507	64.7266	63.0196	1
176726	cg23099913	HOXB1		N_Shore	0.00348031	0.0289396	2.29841	1.12672	0 h * Aged Cells up vs 0 h * Young Cells	0.112846	0 h * Aged Cells up vs 0 h * Young Cells	0.037711	2.17765	1.06752	72 h * Aged Cells up vs 72 h * Young Cells	0.117036	72 h * Aged Cells up vs 72 h * Young Cells	0.000973833	3.66937	2.0293	7 d * Aged Cells up vs 7 d * Young Cells	0.164765	7 d * Aged Cells up vs 7 d * Young Cells	0.127278	1.06337	2.4647	1.56994	1.06337	10 d * Aged Cells up vs 10 d * Young Cells	0.107473	10 d * Aged Cells up vs 10 d * Young Cells	4.01363	17.1861	17.7394	1
65154	cg10558129	HOXB1		S_Shore	0.00427029	0.0455133	2.08983	2.27005	0 h * Aged Cells up vs 0 h * Young Cells	0.298175	0 h * Aged Cells up vs 0 h * Young Cells	0.0315758	2.25899	2.4538	72 h * Aged Cells up vs 72 h * Young Cells	0.329234	72 h * Aged Cells up vs 72 h * Young Cells	0.00142572	3.52545	4.32022	7 d * Aged Cells up vs 7 d * Young Cells	0.509745	7 d * Aged Cells up vs 7 d * Young Cells	0.0434798	3.16881	4.45778	2.11134	3.16881	10 d * Aged Cells up vs 10 d * Young Cells	0.394542	10 d * Aged Cells up vs 10 d * Young Cells	3.87829	81.5366	87.0987	1
240977	cg24948406	HOXB1		Island	0.00563291	0.06314	1.93233	1.52688	0 h * Aged Cells up vs 0 h * Young Cells	0.213789	0 h * Aged Cells up vs 0 h * Young Cells	0.136422	1.53175	1.21035	72 h * Aged Cells up vs 72 h * Young Cells	0.184655	72 h * Aged Cells up vs 72 h * Young Cells	0.000552362	3.88085	3.45953	7 d * Aged Cells up vs 7 d * Young Cells	0.480531	7 d * Aged Cells up vs 7 d * Young Cells	0.0846276	1.94948	3.18835	1.78559	1.94948	10 d * Aged Cells up vs 10 d * Young Cells	0.281815	10 d * Aged Cells up vs 10 d * Young Cells	3.69736	41.134	46.0902	1
404705	cg24241823	HOXB3		S_Shelf	0.00568549	0.0488978	2.05585	1.41676	0 h * Aged Cells up vs 0 h * Young Cells	0.165534	0 h * Aged Cells up vs 0 h * Young Cells	0.0470081	2.07456	1.42965	72 h * Aged Cells up vs 72 h * Young Cells	0.182022	72 h * Aged Cells up vs 72 h * Young Cells	0.00199968	3.3963	2.64045	7 d * Aged Cells up vs 7 d * Young Cells	0.282775	7 d * Aged Cells up vs 7 d * Young Cells	0.0501952	1.94565	4.17536	2.04337	1.94565	10 d * Aged Cells up vs 10 d * Young Cells	0.22885	10 d * Aged Cells up vs 10 d * Young Cells	3.69133	31.236	35.0568	1
738067	cg04578004	HOXB3			0.00575556	0.0244806	2.37316	1.6269	0 h * Aged Cells up vs 0 h * Young Cells	0.239598	0 h * Aged Cells up vs 0 h * Young Cells	0.0777205	1.82887	1.25376	72 h * Aged Cells up vs 72 h * Young Cells	0.189959	72 h * Aged Cells up vs 72 h * Young Cells	0.00126884	3.56963	2.76072	7 d * Aged Cells up vs 7 d * Young Cells	0.36502	7 d * Aged Cells up vs 7 d * Young Cells	0.0977913	1.62051	2.92693	1.71083	1.62051	10 d * Aged Cells up vs 10 d * Young Cells	0.243705	10 d * Aged Cells up vs 10 d * Young Cells	3.6834	30.8443	34.6918	1
118253	cg13615998	HOXC10		S_Shore	0.00593057	0.0402609	-2.1473	-1.60275	0 h * Aged Cells down vs 0 h * Young Cells	-0.10621	0 h * Aged Cells down vs 0 h * Young Cells	0.0577282	-1.97607	-1.47495	72 h * Aged Cells down vs 72 h * Young Cells	-0.101032	72 h * Aged Cells down vs 72 h * Young Cells	0.00140431	-3.53119	-2.97346	7 d * Aged Cells down vs 7 d * Young Cells	-0.203247	7 d * Aged Cells down vs 7 d * Young Cells	0.0608209	-2.01172	3.80507	-1.95066	-2.01172	10 d * Aged Cells down vs 10 d * Young Cells	-0.170938	10 d * Aged Cells down vs 10 d * Young Cells	3.664	36.3718	41.1253	1
118142	cg27209395		Promoter_Associated	Island	0.00765424	0.949871	0.0634148	0.0326174	0 h * Aged Cells up vs 0 h * Young Cells	5.19497e-05	0 h * Aged Cells up vs 0 h * Young Cells	0.691311	0.401066	0.206288	72 h * Aged Cells up vs 72 h * Young Cells	0.00221576	72 h * Aged Cells up vs 72 h * Young Cells	0.000198367	4.25688	2.47012	7 d * Aged Cells up vs 7 d * Young Cells	0.155291	7 d * Aged Cells up vs 7 d * Young Cells	0.732025	0.245718	0.119544	0.345752	0.245718	10 d * Aged Cells up vs 10 d * Young Cells	0.0028435	10 d * Aged Cells up vs 10 d * Young Cells	3.49997	16.4985	19.529	1
754217	cg25829490	HOXD9	Unclassified_Cell_type_specific	N_Shore	0.00823395	0.214383	-1.26942	-0.727067	0 h * Aged Cells down vs 0 h * Young Cells	-0.106819	0 h * Aged Cells down vs 0 h * Young Cells	0.120332	-1.60048	-0.916679	72 h * Aged Cells down vs 72 h * Young Cells	-0.150626	72 h * Aged Cells down vs 72 h * Young Cells	0.000383165	-4.01589	-2.59488	7 d * Aged Cells down vs 7 d * Young Cells	-0.320411	7 d * Aged Cells down vs 7 d * Young Cells	0.0825241	-1.42324	3.23441	-1.79845	-1.42324	10 d * Aged Cells down vs 10 d * Young Cells	-0.227747	10 d * Aged Cells down vs 10 d * Young Cells	3.4534	20.1858	24.2158	1
364239	cg26687072	HOXB1		Island	0.0119017	0.0923226	1.74079	1.19618	0 h * Aged Cells up vs 0 h * Young Cells	0.165194	0 h * Aged Cells up vs 0 h * Young Cells	0.0791784	1.81947	1.25025	72 h * Aged Cells up vs 72 h * Young Cells	0.170284	72 h * Aged Cells up vs 72 h * Young Cells	0.0023312	3.33725	2.58707	7 d * Aged Cells up vs 7 d * Young Cells	0.3749	7 d * Aged Cells up vs 7 d * Young Cells	0.0435005	2.00437	4.45683	2.11112	2.00437	10 d * Aged Cells up vs 10 d * Young Cells	0.298218	10 d * Aged Cells up vs 10 d * Young Cells	3.22085	27.0979	34.8551	1
35510	cg02497558	HOXB1		S_Shore	0.0125931	0.179541	1.3754	1.40086	0 h * Aged Cells up vs 0 h * Young Cells	0.190359	0 h * Aged Cells up vs 0 h * Young Cells	0.103731	1.67984	1.71094	72 h * Aged Cells up vs 72 h * Young Cells	0.239273	72 h * Aged Cells up vs 72 h * Young Cells	0.000724379	3.78008	4.34346	7 d * Aged Cells up vs 7 d * Young Cells	0.522693	7 d * Aged Cells up vs 7 d * Young Cells	0.114331	2.29112	2.65056	1.62805	2.29112	10 d * Aged Cells up vs 10 d * Young Cells	0.286952	10 d * Aged Cells up vs 10 d * Young Cells	3.18554	58.8816	76.5765	1
61867	cg19986012	HOXB3	Unclassified_Cell_type_specific	Island	0.0185886	0.177374	1.3825	1.13069	0 h * Aged Cells up vs 0 h * Young Cells	0.16402	0 h * Aged Cells up vs 0 h * Young Cells	0.332122	0.986346	0.806696	72 h * Aged Cells up vs 72 h * Young Cells	0.118078	72 h * Aged Cells up vs 72 h * Young Cells	0.000766722	3.75889	3.46823	7 d * Aged Cells up vs 7 d * Young Cells	0.480089	7 d * Aged Cells up vs 7 d * Young Cells	0.147371	1.68225	2.21612	1.48867	1.68225	10 d * Aged Cells up vs 10 d * Young Cells	0.248717	10 d * Aged Cells up vs 10 d * Young Cells	2.94439	35.0929	49.377	1
11546	cg04904318	HOXB1		Island	0.0206582	0.151675	1.47243	1.51793	0 h * Aged Cells up vs 0 h * Young Cells	0.17062	0 h * Aged Cells up vs 0 h * Young Cells	0.138879	1.52184	1.56887	72 h * Aged Cells up vs 72 h * Young Cells	0.188109	72 h * Aged Cells up vs 72 h * Young Cells	0.00175966	3.44528	4.00691	7 d * Aged Cells up vs 7 d * Young Cells	0.502487	7 d * Aged Cells up vs 7 d * Young Cells	0.0725804	2.65403	3.47178	1.86327	2.65403	10 d * Aged Cells up vs 10 d * Young Cells	0.306575	10 d * Aged Cells up vs 10 d * Young Cells	2.87965	54.5303	78.4508	1
662890	cg13752649	HOXB1		S_Shore	0.0986253	0.374805	0.901393	0.511106	0 h * Aged Cells up vs 0 h * Young Cells	0.0845084	0 h * Aged Cells up vs 0 h * Young Cells	0.32831	0.994282	0.563776	72 h * Aged Cells up vs 72 h * Young Cells	0.0959805	72 h * Aged Cells up vs 72 h * Young Cells	0.00246451	3.31576	2.12103	7 d * Aged Cells up vs 7 d * Young Cells	0.318655	7 d * Aged Cells up vs 7 d * Young Cells	0.877099	0.122233	0.024342	0.156019	0.122233	10 d * Aged Cells up vs 10 d * Young Cells	0.0169439	10 d * Aged Cells up vs 10 d * Young Cells	1.94274	11.1294	23.7332	1

### Sheet: 9d
Overlapping 9 genes, by gene symbol for lists from suppl file 9a, b and c
Gene Symbol
HOXA3
HOXC9
HOXD8
HOXD10
HOXD9
HOXB1
HOXB3
HOXC-AS2
HOXC10

### Sheet: 9e
SOM profiling					Difference in standardised M-Value
Cluster ID	Row	Column	ID (Cg)	Gene Symbol	0 h	72 h	7 d	10 d
3	2	1	cg18448949	HOXD8	-0.534565	-0.571682	1.49534	-0.389088
3	2	1	cg04904318	HOXB1	-0.502906	-0.460946	1.4993	-0.53545
2	1	2	cg20402783	HOXC10	0.551632	1.12134	-0.697072	-0.975902
3	2	1	cg02497558	HOXB1	-0.62916	-0.585203	1.48021	-0.265846
3	2	1	cg00035316	HOXD8	-0.459198	-0.582247	1.49741	-0.455961
3	2	1	cg22660933	HOXB1	-0.521436	-0.537074	1.49865	-0.440135
2	1	2	cg23014425	HOXB3	-0.289727	0.611768	-1.2768	0.954762
3	2	1	cg10558129	HOXB1	-0.584633	-0.579242	1.48896	-0.325085
2	1	2	cg04800503	HOXB3	0.257382	0.566512	-1.47811	0.654219
3	2	1	cg13826247	HOXC4	-0.462999	-0.659266	1.48883	-0.366569
2	1	2	cg20403938	HOXC10	1.26297	-0.208261	-1.16192	0.107209
2	1	2	cg16898193	HOXC10	0.534647	0.216504	-1.46763	0.716478
3	2	1	cg02227188	HOXC9	-0.200298	-0.24798	1.40691	-0.958635
4	2	2	cg20688917	HOXA3	-0.355581	-0.568958	-0.567891	1.49243
2	1	2	cg09605287	HOXC-AS2	0.786595	0.646444	-1.40084	-0.0322031
3	2	1	cg09952002	HOXB3	-0.769074	-0.365903	1.47042	-0.335439
2	1	2	cg16791250	HOXC10	0.431741	0.904128	-1.41086	0.0749916
1	1	1	cg19898108	HOXC10	0.814586	0.73535	-0.229735	-1.3202
