## Supplementary material for "DNA methylation across the genome in aged human skeletal muscle tissue and stem cells: The role of HOX genes and physical activity": Table 1

### Sheet: Sheet1
Gene / Primer	Sequence	Product Length (Bp)	Transcript(s) determined
MyoD Forward	GCCACAACGGACGACTTCTA	117	NM_002478.5
MyoD Reverse	GTGCTCTTCGGGTTTCAGGA
Myogenin Forward	TCCCAGATGAAACCATGCCC	103	NM_002479.6
Myogenin Reverse	AGGCCCCTGCTACAGAAGTA
HOXC10 Forward	GCGAAAGAGGAGATAAAGGCAG	166	NM_017409.4
HOXC10 Reverse	TCTTGCTAATCTCCAGGCGG
HOXB3 Forward	AACGCCTTACACTCCATGACC	70	Transcript variants 1-3 (NM_002146.4, NM_001330322.2, NM_001330323.1)
HOXB3 Reverse	TCTGGTGGGCTTTACCGAAG		Transcript variants X1-10 (XM_017024560.1, XM_011524708.3, XM_024450737.1, XM_011524720.3, XM_011524710.2, XM_006721854.3, XM_005257277.3, XM_011524719.2, XM_011524721.3, XM_011524726.2)
HOXC-AS2 Forward	GAACCTGGAGCCGGAAACTC	94	lncRNA (NR_047505.1)
HOXC-AS2 Reverse	CTGAGAGGGGCTGGTTAAGG
HOXD8 Forward	GTGAAGGACGGGGAAACGAA	70	Transcript variants 1-3 (NM_019558.4, NM_001199746.2, NM_001199747.2)
HOXD8 Reverse	AATTTGTCAGGCCTTCGGCT
HOXB1 Forward	ACTGCCGAAAGGTTGTAGGG	195	NM_002144.4
HOXB1 Forward	ATAGCTGTCAACCGCCTGAG
HOXC9 Forward	GGACTCGCTCATCTCTCACG	115	NM_006897.3
HOXC9 Reverse	AAAATCGCTACAGTCCGGCA
HOXA3 Forward	TCTACGGTGGCTACCCCTAC	173	Transcript variants 1-2 (NM_030661.4, NM_153631.2)
HOXA3 Reverse	CTCACTCAGTTCGTGTGCCT		Transcript variants X1-5 (XM_011515343.3, XM_006715715.2, XM_005249730.2, XM_005249732.4, XM_005249731.2)
HOXC-AS3 Forward	GTGGAGTAACAGCGCCATCT	117	lncRNA (NR_047506.1)
HOXC-AS3 Reverse	CGGGTTTTGTTGCGTCTTGT
RPL13A Forward	GGCTAAACAGGTACTGCTGGG	105	NM_012423.4
RPL13A Reverse	AGGAAAGCCAGGTACTTCAACTT
B2M Forward	GATGAGTATGCCTGCCGTGT	105	NM_004048.3
B2M Reverse	TGCGGCATCTTCAAACCTCC
